# Mitotic R-loops direct Aurora B kinase to maintain centromeric cohesion

**DOI:** 10.1101/2021.01.14.426738

**Authors:** Erin C. Moran, Limin Liu, Ewelina Zasadzinska, Courtney A. Kestner, Ali Sarkeshik, Henry DeHoyos, John R. Yates, Daniel Foltz, P. Todd Stukenberg

## Abstract

Recent work has shown that R-loops exist at mitotic centromeres, but the function of these R-loops is not well understood. Here, we report that mitotic R-loops arise in distinct locations from those formed during interphase. They accumulate on chromosome arms in prophase, where they are quickly resolved and continue to be produced at repetitive sequences including centromeres during a mitotic stall. Aurora B kinase activity is required to resolve R-loops during prophase and R-loops promote the localization of the Chromosome Passenger Complex (CPC) to the inner centromere. CPC purified from mitotic chromosomes interacts with thirty-two proteins involved with R-loop biology. One of these, the RNA regulator RBMX, controls Aurora B localization and activity in vivo. Perturbations in R-loop homeostasis or RBMX cause defects in the maintenance of centromeric cohesion due to the mislocalization of the CPC. We conclude that R-loops are generated by mitotic processes in repetitive DNA sequences, they play important roles in mitotic fidelity, and we have identified a set of mitotic R-loop regulators including the CPC and RBMX that will enable future studies of mitotic R-loops.
