## Supplemental Table 1 for "Mitotic R-loops direct Aurora B kinase to maintain centromeric cohesion"

### Sheet: Sheet1
Cluster	Cluster_ID	Input1	DMSO1	DMSO1-RNH1	AZD	Input2	DMSO2	DMSO2-RNH1	ZM	HEK_input	HEK293	Input1_scaled	Input2_scaled	DMSO1_scaled	DMSO2_scaled	DMSO1-RNH1_scaled	DMSO2-RNH1_scaled	AZD_scaled	ZM_scaled	HEK293_scaled	HEK293-input_scaled	DMSO1/Input	DMSO2/Input	DMSO1-RNH1/Input	DMSO2-RNH1/Input	AZD/Input	ZM/Input	HEK293/Input	DMSO1/RNH	DMSO2/RNH	average
1	SINE	756441	1340479	806384	2055587	1055142	1831342	333838	2002932	695086	897282	159609	309157	230562	1.0457e+06	111281	38057.5	684510	1.22579e+06	807554	625577	1.44454	3.38242	0.69721	0.123101	4.28867	3.96496	1.29089	2.07189	27.4767	14.7743
2	SINE	695826	1093378	689354	1715630	992807	1446144	266305	1663840	745241	595426	146819	290892	188061	825748	95130.9	30358.8	571305	1.01827e+06	535883	670717	1.2809	2.83867	0.647945	0.104364	3.89121	3.5005	0.798971	1.97687	27.1997	14.5883
3	ALR	952571	716249	1320117	1825403	865546	487462	123354	767096	1242495	184261	200992	253605	123195	278341	182176	14062.4	607859	469463	165835	1.11825e+06	0.612933	1.09754	0.906383	0.0554498	3.02429	1.85116	0.148299	0.67624	19.7933	10.2348
4	SINE	183154	307687	191295	471453	266442	380450	76684	461290	151716	149373	38645.5	78067.5	52922.2	217237	26398.7	8741.98	156994	282309	134436	136544	1.36943	2.78268	0.683099	0.11198	4.06241	3.61622	0.984557	2.00473	24.8499	13.4273
5	ALR	184463	138094	239551	319644	163517	91943	24267	151448	386410	59136	38921.7	47910.5	23752.2	52499.5	33058	2766.44	106441	92686.2	53222.4	347769	0.610255	1.09578	0.849347	0.0577418	2.73476	1.93457	0.15304	0.718499	18.9773	9.84789
6	LINE	114296	225798	115711	297671	131847	362314	81137	415380	313671	79958	24116.5	38631.2	38837.3	206881	15968.1	9249.62	99124.4	254213	71962.2	282304	1.6104	5.35529	0.662125	0.239434	4.11024	6.5805	0.25491	2.43217	22.3665	12.3993
7	LTR	137940	101275	40258	147384	195369	299462	42436	238840	266891	90764	29105.3	57243.1	17419.3	170993	5555.6	4837.7	49078.9	146170	81687.6	240202	0.598492	2.98713	0.190879	0.0845115	1.68625	2.5535	0.340079	3.13545	35.3459	19.2407
8	LINE	77503	146674	70697	181904	80415	217154	51999	277272	199287	48200	16353.1	23561.6	25227.9	123995	9756.19	5927.89	60574	169690	43380	179358	1.5427	5.26259	0.596594	0.251591	3.70412	7.20199	0.241862	2.58584	20.9172	11.7515
9	LINE	81349	164680	87029	217883	85192	232902	55517	292012	234352	55075	17164.6	24961.3	28325	132987	12010	6328.94	72555	178711	49567.5	210917	1.65019	5.32774	0.699694	0.25355	4.22701	7.15955	0.23501	2.35845	21.0125	11.6855
11	HSATII	844941	1065902	1765298	2441799	719236	653130	127413	666670	1469878	856222	178283	210736	183335	372937	243611	14525.1	813119	408002	770600	1.32289e+06	1.02834	1.76969	1.36643	0.0689254	4.56084	1.93608	0.582512	0.752573	25.6754	13.214
13	HSATII	62724	37416	15133	50733	96136	111475	19736	113756	92507	35159	13234.8	28167.8	6435.55	63652.2	2088.35	2249.9	16894.1	69618.7	31643.1	83256.3	0.486261	2.25975	0.157793	0.0798749	1.27649	2.47157	0.380069	3.08164	28.2911	15.6864
14	LINE	58705	128097	56444	158407	62970	201817	46283	246290	163836	57893	12386.8	18450.2	22032.7	115238	7789.27	5276.26	52749.5	150729	52103.7	147452	1.77873	6.24586	0.628839	0.285973	4.25854	8.16953	0.353359	2.82859	21.8407	12.3347
17	SimpleRepeat_TCCAT	4471839	7691018	12552412	18284409	4013942	5415079	1359685	5330080	1348286	16721491	943558	1.17609e+06	1.32286e+06	3.09201e+06	1.73223e+06	155004	6.08871e+06	3.26201e+06	1.50493e+07	1.21346e+06	1.40199	2.62907	1.83585	0.131797	6.45292	2.77362	12.402	0.76367	19.9479	10.3558
22	LINE	48058	96332	38336	112333	55513	184701	38697	199432	117053	47762	10140.2	16265.3	16569.1	105464	5290.37	4411.46	37406.9	122052	42985.8	105348	1.634	6.484	0.52172	0.271219	3.68896	7.50385	0.408037	3.13194	23.9069	13.5194
24	SimpleRepeat_TCCAT	2443994	3643276	5772882	7548656	1829227	2240721	428829	2138818	5684418	129184024	515683	535964	626643	1.27945e+06	796658	48886.5	2.5137e+06	1.30896e+06	1.16266e+08	5.11598e+06	1.21517	2.3872	1.54486	0.0912124	4.87451	2.44225	22.726	0.786591	26.1719	13.4792
25	ALR	118121	74071	131209	184637	119798	62558	16323	87822	247599	38925	24923.5	35100.8	12740.2	35720.6	18106.8	1860.82	61484.1	53747.1	35032.5	222839	0.511172	1.01766	0.726496	0.0530136	2.46691	1.53122	0.15721	0.703613	19.1961	9.94988
27	SINE	132078	173653	104164	276751	189489	269635	38597	268778	180332	152562	27868.5	55520.3	29868.3	153962	14374.6	4400.06	92158.1	164492	137306	162299	1.07176	2.77307	0.515803	0.0792514	3.3069	2.96274	0.846006	2.07785	34.9908	18.5343
31	LINE	60031	48868	24887	74756	79299	145416	21442	126498	252941	54931	12666.5	23234.6	8405.3	83032.5	3434.41	2444.39	24893.7	77416.8	49437.9	227647	0.663583	3.57366	0.27114	0.105205	1.96532	3.33196	0.217169	2.44738	33.9686	18.208
33	LTR	23814	22777	8774	33682	33573	111397	21269	106354	40802	169694	5024.75	9836.89	3917.64	63607.7	1210.81	2424.67	11216.1	65088.6	152725	36721.8	0.779669	6.46624	0.240969	0.246487	2.23217	6.61679	4.15896	3.23555	26.2336	14.7346
34	LINE	849528	697899	574666	882932	1233838	1224086	526164	976866	47050	32954	179250	361515	120039	698953	79303.9	59982.7	294016	597842	29658.6	42345	0.66967	1.9334	0.44242	0.165921	1.64025	1.65371	0.700404	1.51365	11.6526	6.58312
36	LTR	48459	31137	12479	44975	72353	92650	16448	93872	58727	18850	10224.8	21199.4	5355.56	52903.1	1722.1	1875.07	14976.7	57449.7	16965	52854.3	0.523779	2.4955	0.168423	0.0884492	1.46473	2.70996	0.320977	3.1099	28.2139	15.6619
37	BSR	258387	71259	67121	172881	368437	158504	33328	151828	332135	67422	54519.7	107952	12256.5	90505.8	9262.7	3799.39	57569.4	92918.7	60679.8	298922	0.22481	0.838389	0.169896	0.0351952	1.05594	0.860741	0.202996	1.32322	23.8211	12.5722
38	SAR	130753	41934	83791	109038	121808	25592	9046	67496	616456	5637	27588.9	35689.7	7212.65	14613	11563.2	1031.24	36309.7	41307.6	5073.3	554810	0.261433	0.409446	0.419124	0.0288947	1.3161	1.15741	0.0091442	0.623761	14.1703	7.39703
41	HSATI	12660	16785	7787	21091	16790	27092	4630	24962	2632	472	2671.26	4919.47	2887.02	15469.5	1074.61	527.82	7023.3	15276.7	424.8	2368.8	1.08077	3.14455	0.402284	0.107292	2.62921	3.10536	0.179331	2.68658	29.3083	15.9975
42	SVA_TE	45460	24590	24287	57120	69451	51921	9142	55674	27520	18217	9592.06	20349.1	4229.48	29646.9	3351.61	1042.19	19021	34072.5	16395.3	24768	0.440936	1.45691	0.349415	0.0512153	1.98299	1.67439	0.661955	1.26193	28.4468	14.8544
49	LTR	11679	5870	2252	7809	16274	23273	4002	21372	22499	6413	2464.27	4768.28	1009.64	13288.9	310.776	456.228	2600.4	13079.7	5771.7	20249.1	0.409712	2.78693	0.126113	0.0956797	1.05524	2.74306	0.285035	3.24877	29.1277	16.1882
53	LTR	8295	5468	1893	7259	11675	27433	4065	25666	15646	4364	1750.24	3420.77	940.496	15664.2	261.234	463.41	2417.25	15707.6	3927.6	14081.4	0.537351	4.57915	0.149256	0.135469	1.38109	4.59182	0.278921	3.60021	33.8021	18.7012
58	SVA_TE	16974	9914	6810	19222	26330	13714	3087	16218	15215	23726	3581.51	7714.69	1705.21	7830.69	939.78	351.918	6400.93	9925.42	21353.4	13693.5	0.476114	1.01504	0.262397	0.0456166	1.78721	1.28656	1.55938	1.81448	22.2515	12.033
63	rDNA	3552	6787	2777	11820	4501	34857	16728	37138	15714	287359	749.472	1318.79	1167.36	19903.3	383.226	1906.99	3936.06	22728.5	258623	14142.6	1.55758	15.0921	0.511328	1.44601	5.25178	17.2343	18.2868	3.04615	10.437	6.74159
71	LTR	6369	3007	1392	4520	8478	12187	1786	10804	12658	4179	1343.86	2484.05	517.204	6958.78	192.096	203.604	1505.16	6612.05	3761.1	11392.2	0.384865	2.80138	0.142944	0.0819644	1.12003	2.6618	0.330147	2.69242	34.178	18.4352
73	NONE	3126	6836	2260	12110	4459	40827	17393	43544	13421	54091	659.586	1306.49	1175.79	23312.2	311.88	1982.8	4032.63	26648.9	48681.9	12078.9	1.78262	17.8434	0.472842	1.51766	6.11388	20.3974	4.03033	3.77001	11.7572	7.76361
83	NONE	2274	4025	1046	6503	3216	21882	5220	23186	9994	40918	479.814	942.288	692.3	12494.6	144.348	595.08	2165.5	14189.8	36826.2	8994.6	1.44285	13.2599	0.300842	0.631527	4.51321	15.0589	4.09426	4.79605	20.9965	12.8963
84	DNA_TE	8397	1984	936	3274	12173	10458	1604	8834	14952	4626	1771.77	3566.69	341.248	5971.52	129.168	182.856	1090.24	5406.41	4163.4	13456.8	0.192603	1.67425	0.0729035	0.0512677	0.615342	1.51581	0.30939	2.64189	32.6569	17.6494
88	LTR	2338	870	330	1060	3484	4394	794	4558	4221	1079	493.318	1020.81	149.64	2508.97	45.54	90.516	352.98	2789.5	971.1	3798.9	0.303334	2.45782	0.0923137	0.0886706	0.715522	2.73262	0.255627	3.2859	27.7186	15.5022
89	NONE	2259	4381	1331	7710	3066	26102	6348	27684	10936	44184	476.649	898.338	753.532	14904.2	183.678	723.672	2567.43	16942.6	39765.6	9842.4	1.58089	16.5909	0.385353	0.805568	5.38642	18.8599	4.04023	4.10246	20.5953	12.3489
90	ACRO	11046	7026	3971	9749	18967	26360	5683	19476	13182	38067	2330.71	5557.33	1208.47	15051.6	547.998	647.862	3246.42	11919.3	34260.3	11863.8	0.5185	2.70842	0.235121	0.116578	1.39289	2.14479	2.8878	2.20525	23.2327	12.719
97	SINE	2100	788	449	1284	3137	3129	520	3232	1805	978	443.1	919.141	135.536	1786.66	61.962	59.28	427.572	1977.98	880.2	1624.5	0.305881	1.94384	0.139838	0.064495	0.964956	2.15199	0.541828	2.18741	30.1393	16.1634
