## Supplemental Table 3 for "Mitotic R-loops direct Aurora B kinase to maintain centromeric cohesion"

### Sheet: Sheet1
name	refseq	gi	Size	LAP-AuroraB	LAP-Borealin	LAP-Survivin	LAP
S100A9	NP_002956.1	4506773	13.2K	yes	yes	yes	yes
C1QBP	NP_001203.1	4502491	31.4K	no	yes	yes	no
DCD	NP_444513.1	16751921	11.2K	yes	no	yes	no
RPS18	NP_072045.111968182		17.7K	no	no	yes	no
S100A14	NP_065723.1	10190712	11.7K	no	no	yes	no
S100A7	NP_002954.2	115298657	11.5K	yes	no	yes	no
PHB1	NP_002625.1	4505773	29.8K	no	yes	yes	no
DHX9	NP_001348.2	100913206	141K	yes	yes	yes	yes
INCENP	NP_001035784.1	102467235	105K	yes	yes	yes	no
AZGP1	NP_001176.1	4502337	34.3K	no	no	yes	no
PHB2	NP_001138303.1	221307584	33.3K	no	yes	yes	no
DDX3X	NP_001347.3	87196351	73.2K	yes	yes	yes	no
RPS13	NP_001008.1	4506685	17.2K	no	no	yes	no
FBL	NP_001427.2	12056465	33.8K	yes	no	yes	no
RPS27A	NP_002945.1	4506713	18K	no	no	yes	yes
RPS15A	NP_001010.2	14165469	14.8K	no	no	yes	no
EEF1A1	NP_001393.1	4503471	50.1K	yes	yes	yes	no
RPS27	NP_001021.1	4506711	9.5K	no	no	yes	no
PRSS2	NP_002761.1	4506147	26.5K	yes	yes	yes	no
RPS23	NP_001016.1	4506701	15.8K	no	no	yes	yes
NME2	NP_001018149.1	66392227	17.3K	no	no	yes	no
NME1	NP_000260.1	4557797	17.1K	no	no	yes	no
S100A8	NP_002955.2	21614544	10.8K	yes	no	yes	no
CECR1	NP_803124.1	29029552	30.7K	no	no	yes	no
HNRNPU	NP_114032.2	74136883	90.6K	no	no	yes	no
JUP	NP_068831.1	12056468	81.7K	yes	yes	yes	yes
ELAV1	NP_001410.2	38201714	36.1K	no	no	yes	no
GAPDH	NP_002037.2	7669492	36.1K	yes	yes	yes	no
CASP14	NP_036246.1	6912286	27.7K	no	no	yes	no
ARG1	NP_000036.2	10947139	34.7K	no	no	yes	no
NDUFS3	NP_004542.1	4758788	30.2K	no	no	yes	no
SERPINB12	NP_536722.1	17998551	46.3K	no	no	yes	no
DSP	NP_004406.2	58530840	331.8K	yes	yes	yes	yes
RNASE1	NP_937875.1	38201682	17.6K	no	no	yes	yes
RPS4X	NP_000998.14506725		29.6K	no	no	yes	no
HNRNPH1	NP_005511.1	5031753	49.2K	no	no	yes	no
CBX1	NP_001120700.1	187960037	21.4K	no	no	yes	no
PPP1CC	NP_002699.1	4506003	37K	no	no	yes	no
SERPINH1	NP_001226.2	32454741	46.4K	no	no	yes	no
NPM1	NP_002511.1	10835063	32.6K	no	no	yes	no
PRDX2	NP_005800.3	32189392	21.9K	yes	no	yes	no
EEF2	NP_001952.1	4503483	95.3K	no	no	yes	no
RPS9	NP_001004.2	14141193	22.6K	no	no	yes	no
GGH	NP_003869.1	4503987	36K	no	no	yes	no
DSG1	NP_001933.2	119703744	114K	yes	yes	yes	no
SFPQ	NP_005057.1	4826998	76.2K	yes	no	yes	no
HNRNPH3	NP_036339.1	14141157	37K	no	no	yes	no
HNRNPUL1	NP_653333.1	21536320	95.7K	no	yes	yes	no
SERPINH2	NP_006208.1	5453886	46.1K	yes	yes	yes	no
RPL8	NP_150644.1	15431306	28K	no	no	yes	yes
RPS2	NP_002943.2	15055539	31.3K	no	no	yes	no
RSL1D1	NP_056474.2	118498359	55K	no	no	yes	no
Aurora-A	NP_003591.2	38327562	45.8K	no	no	yes	no
ANXA2	NP_001129487.1	209862831	38.6K	yes	no	yes	no
MYH9	NP_002464.1	12667788	226.5K	no	yes	yes	no
KU80	NP_066964.1	10863945	82.7K	no	no	yes	no
RBMX	NP_002130.2	56699409	42.3K	no	yes	yes	no
DSC1	NP_077739.1	13435361	100K	no	no	yes	no
TOP2A	NP_001058.2	19913406	174.4K	no	no	yes	no
PLECTIN	NP_958782.1	41322916	531.8K	no	yes	yes	no
HSP90AB1	NP_031381.2	20149594	83.3K	no	no	yes	no
TGM3	NP_003236.3	189458821	76.6K	no	no	yes	no
ATAD3A	NP_060658.3	283436220	71.4K	no	no	yes	no
CANX	NP_001737.1	10716563	67.6K	no	no	yes	no
PHGDH	NP_006614.2	23308577	56.7K	no	no	yes	no
HRNR	NP_001009931.1	57864582	282.4K	no	no	yes	yes
RBM14	NP_006319.1	5454064	69.5K	no	no	yes	no
GSDM1	NP_835465.2	150456463	49.4K	no	no	yes	no
DHX30	NP_055781.2	20336290	133.9K	no	no	yes	no
LMO7	NP_005349.3	33598968	153.7K	no	no	yes	no
POLRMT	NP_005026.3	110618253	138.6K	no	no	yes	no
MOV10	NP_066014.1	14211540	113.7K	no	no	yes	no
CPS1	NP_001116105.1	169790915	165K	no	yes	yes	no
FLG2	NP_001014364.1	62122917	248K	no	no	yes	yes
SAFB	NP_002958.2	21264343	102.6K	no	no	yes	no
FAM38A	NP_001136336.2	257196142	286.7K	no	no	yes	no
IGF2R	NP_000867.2	119964726	274K	no	no	yes	no
NUMA1	NP_006176.2	71361682	238.3K	no	no	yes	no
NF1	NP_001035957.1	109826564	319.4K	no	no	yes	no
FLG	NP_002007.1	60097902	435.2K	no	no	yes	no
PRKDC	NP_008835.5	13654237	469.1K	no	no	yes	no
PIP	NP_002643.1	4505821	16.6K	yes	yes	no	no
HSPA8	NP_694881.1	24234686	70.9K	yes	yes	no	no
RPL23A	NP_000975.2	17105394	17.7K	yes	no	no	no
HSPA1B	NP_005337.2	167466173	70K	yes	yes	no	no
HSP70B	NP_002146.2	34419635	71K	yes	no	no	no
TPM2	NP_003280.2	42476296	32.8K	yes	no	no	no
DNAJB11	NP_057390.1	7706495	40.5K	yes	no	no	no
HSPA1L	NP_005518.3	124256496	70.4K	yes	yes	no	no
PLA2G1B	NP_000919.1	4505847	16.4K	yes	no	no	yes
LMNA	NP_733821.1	27436946	74.1K	yes	no	no	no
PKP1	NP_001005337.1	53729344	82.9K	yes	no	no	no
DDX5	NP_004387.1	4758138	69K	yes	no	no	no
SEMG1	NP_002998.1	4506883	52.1K	yes	no	no	no
HSPA9	NP_004125.3	24234688	73.7K	yes	yes	no	no
HNRPL	NP_001524.2	52632383	64.1K	yes	no	no	no
TOP1	NP_003277.1	11225260	90.7K	yes	no	no	no
KIF20A	NP_005724.1	5032013	100.3K	yes	yes	yes	no
HSPG2	NP_005520.4	126012571	469K	yes	no	no	no
HSPB1	NP_001531.1	4504517	22.8K	no	yes	no	no
RBMXL12	NP_002130.2	56699409	42.8K	no	yes	no	no
HSP90B1	NP_004125.3	24234688	92.5K	no	yes	no	no
HSPA2	NP_005518.3	124256496	70K	no	yes	no	no
TTN	NP_597676.2	110349713	300K	no	yes	no	no
